# Conserved transcriptional programming across sex and species after peripheral nerve injury predicts treatments for neuropathic pain

**DOI:** 10.1101/2022.05.30.494054

**Authors:** Shahrzad Ghazisaeidi, Milind M. Muley, YuShan Tu, Mahshad Kolahdouzan, Ameet S. Sengar, Arun K. Ramani, Michael Brudno, Michael W. Salter

**Affiliations:** Department of Physiology, University of Toronto; Toronto, Canada; Program in Neuroscience & Mental Health, Hospital for Sick Children; Toronto, Canada; Centre for Computational Medicine, Hospital for Sick Children; Toronto, Canada; Department of Computer Science, University of Toronto; Toronto, Canada

**Keywords:** Peripheral Nerve Injury, Transcriptomic, Spinal cord, therapy

## Abstract

Chronic pain is a devastating problem affecting 1 in 5 individuals around the globe, with neuropathic pain the most debilitating and poorly treated type of chronic pain. Advances in transcriptomics and data mining have contributed to cataloging diverse cellular pathways and transcriptomic alterations in response to peripheral nerve injury but have focused on phenomenology and classifying transcriptomic responses. Here, with the goal of identifying new types of pain-relieving agents, we compared transcriptional reprogramming changes in the dorsal spinal cord after peripheral nerve injury cross-sex and cross-species and imputed commonalities, as well as differences in cellular pathways and gene regulation. We identified 93 transcripts in the dorsal horn that were increased by peripheral nerve injury in male and female mice and rats. Following gene ontology and transcription factor analyses, we constructed a pain interactome for the proteins encoded by the differentially expressed genes, discovering new, conserved signaling nodes. We interrogated the interactome with the Drug-Gene database to predict FDA-approved medications that may modulate key nodes within the network. The top hit from the analysis was fostamatinib, the molecular target of which is the non-receptor tyrosine kinase Syk, which our analysis had identified as a key node in the interactome. We found that intrathecally administrating the active metabolite of fostamatinib, R406, significantly reversed pain hypersensitivity in both sexes. Thus, we have identified and shown the efficacy of an agent that could not have been previously predicted to have analgesic properties.

**One sentence summary:** Unbiased approach to predicting safe therapies for neuropathic pain
