## Supplementary material for "Conserved transcriptional programming across sex and species after peripheral nerve injury predicts treatments for neuropathic pain": table S2

### Sheet: S2
table S2. Gene Ontology results for conserved genes.
Category	Term	Count	%	PValue	Genes	List Total	Pop Hits	Pop Total	Fold Enrichment	Bonferroni	Benjamini	FDR
GOTERM_BP_DIRECT	GO:0002376~immune system process	21	22.5806	2.07499e-15	C1QB, LYN, C1QA, CSF1R, CD84, UNC93B1, CD180, LY86, TMEM173, IFI30, PIK3CG, PYCARD, HCK, NAIP6, INPP5D, TLR7, TNFAIP8L2, C1QC, TLR13, HAVCR2, TLR2	90	383	18082	11.016	1.6348e-12	1.60812e-12	1.54172e-12
GOTERM_BP_DIRECT	GO:0045087~innate immune response	21	22.5806	4.80998e-15	C1QB, LYN, C1QA, CSF1R, CD84, FCER1G, UNC93B1, CD180, LY86, TREM2, TMEM173, PYCARD, HCK, TYROBP, NAIP6, TLR7, TNFAIP8L2, C1QC, TLR13, HAVCR2, TLR2	90	400	18082	10.5478	3.69982e-12	1.86387e-12	1.78691e-12
GOTERM_BP_DIRECT	GO:0006954~inflammatory response	16	17.2043	1.22009e-10	LYN, CSF1R, NCF1, CD180, LY86, TNFRSF1B, AIF1, PIK3CG, PYCARD, HCK, NAIP6, TLR7, CCR5, TLR13, HAVCR2, TLR2	90	344	18082	9.3447	9.45567e-08	3.15189e-08	3.02175e-08
GOTERM_BP_DIRECT	GO:0006955~immune response	12	12.9032	9.43582e-08	BLNK, WAS, IRF8, TLR7, LCP2, FCGR2B, TNFRSF1B, CCR5, CTSS, VAV1, FYB, TLR2	90	272	18082	8.86373	7.31249e-05	1.82819e-05	1.7527e-05
GOTERM_BP_DIRECT	GO:0045576~mast cell activation	5	5.37634	3.78993e-07	FCER1G, RHOH, LCP2, FCGR2B, FYB	90	13	18082	77.2735	0.000293677	5.87439e-05	5.63184e-05
GOTERM_BP_DIRECT	GO:0034154~toll-like receptor 7 signaling pathway	4	4.30108	4.59444e-07	UNC93B1, TLR7, PIK3AP1, HAVCR2	90	4	18082	200.911	0.000356006	5.93448e-05	5.68945e-05
GOTERM_BP_DIRECT	GO:0007229~integrin-mediated signaling pathway	7	7.52688	6.4833e-06	TYROBP, ITGAM, FCER1G, PLEK, ITGB2, VAV1, FERMT3	90	93	18082	15.1223	0.00501197	0.000717794	0.000688156
GOTERM_BP_DIRECT	GO:0030593~neutrophil chemotaxis	6	6.45161	2.26158e-05	ITGAM, CSF3R, FCER1G, ITGB2, NCKAP1L, VAV1	90	69	18082	17.4705	0.0173747	0.00208571	0.00199959
GOTERM_BP_DIRECT	GO:0009617~response to bacterium	5	5.37634	2.55504e-05	PYCARD, NCF1, IRF8, FCGR2B, TLR2	90	35	18082	28.7016	0.019607	0.00208571	0.00199959
GOTERM_BP_DIRECT	GO:0035556~intracellular signal transduction	11	11.828	2.69124e-05	LYN, MLXIPL, NFAM1, INPP5D, PLEK, BLNK, PLCG2, HMHA1, PTPN6, LCP2, VAV1	90	400	18082	5.52506	0.0206414	0.00208571	0.00199959
GOTERM_BP_DIRECT	GO:0007165~signal transduction	19	20.4301	3.32734e-05	LYN, P2RY12, CX3CR1, P2RY13, FCER1G, GPR34, NFAM1, HMHA1, RASAL3, FYB, APBB1IP, P2RY6, GNA15, GNGT2, PLCG2, TLR7, CCR5, TLR13, TLR2	90	1255	18082	3.04168	0.0254576	0.00234426	0.00224747
GOTERM_BP_DIRECT	GO:0019886~antigen processing and presentation of exogenous peptide antigen via MHC class II	4	4.30108	4.0343e-05	FCER1G, UNC93B1, FCGR2B, IFI30	90	14	18082	57.4032	0.0307827	0.00260549	0.00249791
GOTERM_BP_DIRECT	GO:0006911~phagocytosis, engulfment	5	5.37634	7.00276e-05	FCER1G, BIN2, TREM2, FCGR2B, AIF1	90	45	18082	22.3235	0.0528268	0.00412766	0.00395723
GOTERM_BP_DIRECT	GO:0002224~toll-like receptor signaling pathway	4	4.30108	7.45642e-05	UNC93B1, CD180, TLR7, TLR2	90	17	18082	47.2732	0.0561513	0.00412766	0.00395723
GOTERM_BP_DIRECT	GO:0001774~microglial cell activation	4	4.30108	8.91587e-05	CX3CR1, TLR7, AIF1, TLR2	90	18	18082	44.6469	0.0667677	0.00460653	0.00441633
GOTERM_BP_DIRECT	GO:0032755~positive regulation of interleukin-6 production	5	5.37634	0.000123944	PYCARD, FCER1G, TLR7, CCR5, TLR2	90	52	18082	19.3184	0.0915932	0.00565041	0.0054171
GOTERM_BP_DIRECT	GO:0006909~phagocytosis	5	5.37634	0.000123944	HCK, ITGB2, PLD4, IRF8, VAV1	90	52	18082	19.3184	0.0915932	0.00565041	0.0054171
GOTERM_BP_DIRECT	GO:0050853~B cell receptor signaling pathway	5	5.37634	0.000154398	LYN, NFAM1, PLCG2, PTPN6, NCKAP1L	90	55	18082	18.2646	0.112785	0.00664768	0.0063732
GOTERM_BP_DIRECT	GO:0032760~positive regulation of tumor necrosis factor production	5	5.37634	0.000202974	SASH3, PYCARD, FCER1G, CCR5, TLR2	90	59	18082	17.0264	0.14557	0.00827922	0.00793737
GOTERM_BP_DIRECT	GO:0006935~chemotaxis	6	6.45161	0.000291464	LYN, CX3CR1, NCKAP1L, DOCK2, CCR5, PIK3CG	90	118	18082	10.2158	0.202216	0.0108956	0.0104457
GOTERM_BP_DIRECT	GO:0018108~peptidyl-tyrosine phosphorylation	5	5.37634	0.000295236	LYN, CSF1R, HCK, ABI3, PTPN6	90	65	18082	15.4547	0.204546	0.0108956	0.0104457
GOTERM_BP_DIRECT	GO:0034162~toll-like receptor 9 signaling pathway	3	3.22581	0.000354745	UNC93B1, PIK3AP1, HAVCR2	90	6	18082	100.456	0.24041	0.0124967	0.0119807
GOTERM_BP_DIRECT	GO:0006691~leukotriene metabolic process	3	3.22581	0.000657956	NCF1, ALOX5AP, TLR2	90	8	18082	75.3417	0.399555	0.0221703	0.0212548
GOTERM_BP_DIRECT	GO:0070527~platelet aggregation	4	4.30108	0.000858454	P2RY12, PLEK, PTPN6, FERMT3	90	38	18082	21.1485	0.486028	0.0277209	0.0265763
GOTERM_BP_DIRECT	GO:0030218~erythrocyte differentiation	4	4.30108	0.00169874	LYN, SPI1, HCLS1, IKZF1	90	48	18082	16.7426	0.732234	0.0506354	0.0485447
GOTERM_BP_DIRECT	GO:0050766~positive regulation of phagocytosis	4	4.30108	0.00169874	PYCARD, FCER1G, DOCK2, FCGR2B	90	48	18082	16.7426	0.732234	0.0506354	0.0485447
Category	Term	Count	%	PValue	Genes	List Total	Pop Hits	Pop Total	Fold Enrichment	Bonferroni	Benjamini	FDR
GOTERM_MF_DIRECT	GO:0005515~protein binding	39	41.9355	9.6095e-07	CSF1R, SPI1, CSF3R, NCF1, ITGB2, WAS, SLA, PLD4, TREM2, IKZF1, AIF1, FYB, PYCARD, INPP5D, PLCG2, BLNK, CAPN3, HAVCR2, LYN, FCER1G, RHOH, TMEM173, TNFRSF1B, VAV1, APBB1IP, MLXIPL, MAFB, TYROBP, ALOX5AP, IRF8, HCLS1, PTPN6, TLR7, LCP2, PIK3AP1, FCGR2B, FERMT3, TLR13, TLR2	79	4092	17446	2.10474	0.000205622	0.000205643	0.00020276
GOTERM_MF_DIRECT	GO:0045028~G-protein coupled purinergic nucleotide receptor activity	4	4.30108	2.38087e-05	P2RY12, P2RY13, P2RY6, GPR34	79	13	17446	67.9494	0.00508216	0.00254753	0.00251181
GOTERM_MF_DIRECT	GO:0017124~SH3 domain binding	6	6.45161	0.000185123	LYN, NCF1, INPP5D, WAS, HCLS1, PTPN6	79	118	17446	11.2289	0.0388454	0.0132054	0.0130203
GOTERM_MF_DIRECT	GO:0004896~cytokine receptor activity	4	4.30108	0.00106576	CX3CR1, CSF3R, IL21R, CSF2RB	79	45	17446	19.6298	0.204031	0.0570183	0.056219
Category	Term	Count	%	PValue	Genes	List Total	Pop Hits	Pop Total	Fold Enrichment	Bonferroni	Benjamini	FDR
GOTERM_CC_DIRECT	GO:0016020~membrane	65	69.8925	1.51955e-11	CD84, ITGAM, CSF3R, NCF1, DOCK8, PLEK, ITGB2, TREM2, HK2, PIK3CG, CTSS, GNGT2, SLCO2B1, BLNK, CD37, CCR5, CD33, HAVCR2, CD53, ABCC3, FCER1G, GPR34, NFAM1, CD180, HMHA1, RHOH, TNFRSF1B, TMEM173, APBB1IP, HCK, TYROBP, SLC7A7, TLR7, DOCK2, TLR13, TLR2, CX3CR1, CSF1R, UNC93B1, PLD4, CSF2RB, RASAL3, AIF1, FGD2, GNA15, P2RY6, CYTH4, INPP5D, PLCG2, IL21R, NCKAP1L, SLC15A3, P2RY12, LYN, P2RY13, GOLM1, IL…	92	6998	19662	1.98509	1.88424e-09	1.88424e-09	1.77787e-09
GOTERM_CC_DIRECT	GO:0005886~plasma membrane	43	46.2366	7.44786e-06	CX3CR1, CSF1R, CD84, NCF1, ITGB2, TREM2, IFI30, AIF1, FYB, PIK3CG, FGD2, P2RY6, GNGT2, CYTH4, INPP5D, SLCO2B1, PLCG2, BLNK, CAPN3, CCR5, CD33, HAVCR2, LYN, CD53, P2RY12, P2RY13, FCER1G, GPR34, IL10RA, NFAM1, CD180, RHOH, TMEM173, APBB1IP, HCK, TYROBP, SLC7A7, PARVG, TLR7, CD68, PIK3AP1, FCGR2B, TLR2	92	4874	19662	1.88548	0.000923112	0.000461768	0.0004357
GOTERM_CC_DIRECT	GO:0009986~cell surface	13	13.9785	3.24903e-05	P2RY12, CD53, CSF1R, FCER1G, ITGAM, NFAM1, ITGB2, CTSS, TYROBP, CCR5, FCGR2B, HAVCR2, TLR2	92	629	19662	4.41705	0.00402076	0.00134293	0.00126712
GOTERM_CC_DIRECT	GO:0005764~lysosome	9	9.67742	0.000149779	HCK, UNC93B1, LAPTM5, CTSH, TLR7, CD68, IFI30, SLC15A3, CTSS	92	331	19662	5.81105	0.0184026	0.00464316	0.00438105
GOTERM_CC_DIRECT	GO:0045121~membrane raft	8	8.60215	0.000214942	LYN, FCER1G, NFAM1, INPP5D, ITGB2, FCGR2B, TNFRSF1B, TLR2	92	262	19662	6.52572	0.0263036	0.00533057	0.00502965
GOTERM_CC_DIRECT	GO:0005829~cytosol	20	21.5054	0.000450182	LYN, NCF1, WAS, AIF1, FYB, HK2, VAV1, PYCARD, APBB1IP, MLXIPL, HCK, INPP5D, ALOX5AP, PLCG2, CTSH, CAPN3, PTPN6, LCP2, NCKAP1L, PIK3AP1	92	1784	19662	2.39593	0.054305	0.00916271	0.00864546
GOTERM_CC_DIRECT	GO:0001772~immunological synapse	4	4.30108	0.00051725	CD53, RHOH, CD37, HAVCR2	92	34	19662	25.1432	0.0621409	0.00916271	0.00864546
GOTERM_CC_DIRECT	GO:0005887~integral component of plasma membrane	14	15.0538	0.00198601	P2RY12, ABCC3, CD53, P2RY13, FCER1G, GPR34, CD180, LAPTM5, TNFRSF1B, SLC7A7, SLCO2B1, CD37, TLR7, FCGR2B	92	1126	19662	2.65723	0.218477	0.0307832	0.0290454
GOTERM_CC_DIRECT	GO:0009897~external side of plasma membrane	7	7.52688	0.00354554	P2RY12, ITGAM, FCER1G, FCGR2B, CCR5, CD33, TLR2	92	317	19662	4.71931	0.356239	0.0488496	0.046092
