## Supplementary material for "Conserved transcriptional programming across sex and species after peripheral nerve injury predicts treatments for neuropathic pain": table S3

### Sheet: S3
table S3. Single cell deconvolution of conserved genes
rank	name	p	OR	term_size	intersect_size	input_length	Markers	FDR
1	Microglia	3.80643e-21	20.0939	221	24	93	P2RY6,CTSS,AIF1,C1QB,TMEM173,CSF3R,MAFB,GPR34,CCR5,P2RY12,IL10RA,CD53,APBB1IP,SLCO2B1,VAV1,BIN2,CD180,CYTH4,P2RY13,ITGAM,CSF1R,IL21R,CX3CR1,TREM2	6.77544e-19
2	Macrophages	5.76062e-14	13.8722	221	18	93	P2RY6,SLC7A7,AIF1,CD33,TYROBP,SLC15A3,FGD2,CD68,GPR34,CCR5,TLR2,SLCO2B1,CD180,CYTH4,ITGAM,CSF1R,CX3CR1,TREM2	5.12695e-12
3	Monocytes	8.87811e-08	8.56225	221	12	93	LYN,CD33,IFI30,CSF3R,CD68,PYCARD,ITGAM,FCGR2B,CSF1R,CX3CR1,HCK,SPI1	5.26768e-06
4	Dendritic.cells	5.40217e-06	6.96307	221	10	93	CTSS,AIF1,FGD2,IRF8,CD180,ITGAM,FCGR2B,CX3CR1,HCK,TREM2	0.000240397
5	Platelets	0.000219974	5.44053	221	8	93	ALOX5AP,PLEK,LAPTM5,P2RY12,BIN2,FERMT3,ITGB2,CD84	0.00783108
6	B.cells.memory	0.00553427	3.98699	221	6	93	LY86,IRF8,CD180,CD37,FCGR2B,CD84	0.109455
7	Kupffer.cells	0.00553427	3.98699	221	6	93	C1QB,SLC15A3,CCR5,C1QA,CSF1R,C1QC	0.109455
8	Neutrophils	0.00553427	3.98699	221	6	93	CD33,CSF3R,TLR2,DOCK8,ITGAM,NCF1	0.109455
9	T.memory.cells	0.00553427	3.98699	221	6	93	RHOH,IKZF1,CCR5,EPSTI1,APBB1IP,BIN2	0.109455
10	B.cells.naive	0.022364	3.28485	221	5	93	LY86,IRF8,CD180,CD37,FCGR2B	0.36189
11	Mast.cells	0.022364	3.28485	221	5	93	PLEK,GPR34,CCR5,CSF2RB,SLA	0.36189
12	Alveolar.macrophages	0.213021	1.92733	221	3	93	CSF2RB,TLR2,GNGT2	1
13	Fibroblasts	0.213021	1.92733	221	3	93	TNFRSF1B,ABI3,HCK	1
14	NK.cells	0.213021	1.92733	221	3	93	CD33,DOCK2,ITGAM	1
15	Osteoclasts	0.213021	1.92733	221	3	93	P2RY6,CD68,CX3CR1	1
16	Plasmacytoid.dendritic.cells	0.213021	1.92733	221	3	93	BLNK,TLR7,IRF8	1
