## Supplementary material for "Conserved transcriptional programming across sex and species after peripheral nerve injury predicts treatments for neuropathic pain": table S5

### Sheet: S5
table S5- Protein-Protein interaction network
	node1	node2	phylogenetic cooccurrence	homology	coexpression	experimentally determined interaction	database annotated	automated textmining	combined score
	Aif1	Cd68	0	0	0.366	0	0	0.86	0.907
	Aif1	Tyrobp	0	0	0.845	0	0	0.497	0.918
	Aif1	C1qa	0	0	0.798	0.044	0	0.663	0.929
	Apbb1ip	Ptpn6	0	0	0.29	0.435	0.926	0.058	0.968
	Blnk	Vav1	0	0	0.133	0.13	0.881	0.924	0.992
	Blnk	Lyn	0	0	0.079	0.13	0.932	0.785	0.986
	Blnk	Plcg2	0	0	0.247	0.23	0.932	0.987	0.999
	C1qa	Ctss	0	0	0.882	0	0	0.505	0.939
	C1qa	C1qc	0.387	0.807	0.96	0.698	0.8	0.869	0.997
	C1qa	C1qb	0.358	0.835	0.976	0.799	0.893	0.941	0.999
	C1qa	Itgam	0	0	0.139	0.046	0	0.897	0.908
	C1qb	Ctss	0	0	0.835	0	0	0.483	0.911
	C1qb	Csf1r	0	0	0.894	0	0	0.323	0.925
	C1qb	C1qc	0.434	0.916	0.979	0.891	0.922	0.912	0.999
	C1qc	Tyrobp	0	0	0.842	0	0	0.439	0.908
	Cd180	Ly86	0	0	0.239	0.955	0.8	0.839	0.998
	Csf1r	Spi1	0	0	0.729	0	0.8	0.742	0.984
	Csf1r	Trem2	0	0	0.524	0	0	0.839	0.92
	Csf1r	Itgam	0	0	0.242	0.047	0.139	0.864	0.904
	Csf1r	Tyrobp	0	0	0.914	0	0	0.91	0.992
	Csf3r	Spi1	0	0	0.383	0.13	0.9	0.674	0.98
	Ctss	Il10ra	0	0	0.461	0	0.8	0.181	0.904
	Ctss	Tlr7	0	0	0.58	0.045	0.9	0.239	0.965
	Dock2	Hck	0	0	0.177	0.058	0.932	0.24	0.954
	Dock2	Lyn	0	0	0.159	0.058	0.932	0.156	0.948
	Fcer1g	Vav1	0	0	0.418	0	0.665	0.552	0.905
	Fcer1g	Trem2	0	0	0.394	0	0	0.864	0.914
	Fcer1g	Fcgr2b	0	0	0.44	0	0.665	0.788	0.956
	Fcer1g	Tyrobp	0	0	0.891	0	0	0.896	0.988
	Fcer1g	Lyn	0	0	0.219	0.087	0.93	0.754	0.986
	Fcer1g	Lcp2	0	0	0.483	0	0.877	0.665	0.976
	Fcer1g	Pik3cg	0	0	0.209	0	0.946	0.351	0.97
	Fcer1g	Plcg2	0	0	0.247	0.087	0.791	0.737	0.957
	Fcer1g	Ptpn6	0	0	0.416	0	0.944	0.235	0.973
	Fcgr2b	Hck	0	0	0.316	0.134	0.917	0.23	0.957
	Fcgr2b	Itgam	0	0	0.183	0	0.396	0.844	0.916
	Fcgr2b	Inpp5d	0	0	0.212	0.645	0.676	0.723	0.971
	Fcgr2b	Lyn	0	0	0.15	0.402	0.917	0.789	0.989
	Fermt3	Itgb2	0	0	0.608	0.09	0	0.871	0.95
	Fyb	Lcp2	0	0	0.688	0.818	0.932	0.984	0.999
	Hck	Lyn	0.44	0.974	0.373	0.057	0.966	0.851	0.979
	Hcls1	Was	0	0	0.446	0.209	0.8	0.21	0.921
	Hcls1	Lyn	0	0	0.189	0.711	0.676	0.617	0.967
	Ikzf1	Spi1	0	0	0.585	0	0	0.779	0.904
	Inpp5d	Tyrobp	0	0	0.418	0.433	0	0.726	0.901
	Inpp5d	Pik3cg	0	0	0.232	0.05	0.9	0.496	0.958
	Inpp5d	Ptpn6	0	0	0.456	0.057	0.752	0.453	0.921
	Irf8	Spi1	0	0	0.313	0.756	0	0.99	0.998
	Itgam	Itgb2	0	0	0.315	0.758	0.913	0.986	0.999
	Itgam	Spi1	0	0	0.265	0	0.8	0.673	0.947
	Itgb2	Laptm5	0	0	0.745	0.6	0	0.098	0.9
	Itgb2	Vav1	0	0	0.429	0.099	0.857	0.382	0.948
	Lcp2	Vav1	0	0	0.347	0.802	0.932	0.989	0.999
	Lcp2	Tyrobp	0	0	0.478	0	0.6	0.709	0.934
	Lcp2	Was	0	0	0.404	0.13	0.676	0.863	0.974
	Lcp2	Lyn	0	0	0.148	0.13	0.918	0.624	0.974
	Lcp2	Ptpn6	0	0	0.644	0.262	0.8	0.306	0.958
	Lcp2	Plcg2	0	0	0.227	0.41	0.895	0.885	0.993
	Lyn	Vav1	0	0	0.159	0.084	0.864	0.827	0.979
	Lyn	Pik3cg	0	0	0.153	0.227	0.787	0.404	0.906
	Lyn	Plcg2	0	0.556	0.181	0.557	0.864	0.912	0.968
	Lyn	Ptpn6	0	0	0.22	0.496	0.92	0.465	0.981
	Plcg2	Vav1	0	0.546	0.229	0.198	0.869	0.861	0.946
	Ptpn6	Vav1	0	0	0.424	0.067	0.867	0.365	0.948
	Tlr7	Unc93b1	0	0	0.205	0.089	0.6	0.988	0.996
	Trem2	Tyrobp	0	0	0.455	0.402	0.8	0.989	0.999
	Vav1	Was	0	0	0.418	0	0.676	0.847	0.968
	Summary statistics
			Number of nodes			38
			Number of edges			67
			Avg.number of neighbors			3.667
			Network Diameter			8
			Network Radius			4
			Characteristic path length			3.221
			Clustering co efficient			0.234
			Network density			0.105
			Network heterogeneity			0.689
			Network centralization			0.222
			connected components			2
