## Supplementary material for "Conserved transcriptional programming across sex and species after peripheral nerve injury predicts treatments for neuropathic pain": table S6

### Sheet: IVI
table S6- Integrated Value of Influence for conserved nodes
	Node name	IVI value
	Lyn	100
	Fcer1g	72.99
	Lcp2	71.73
	Vav1	70.65
	Tyrobp	37.86
	Ptpn6	29.88
	Itgam	26.35
	Csf1r	24.52
	Plcg2	24.09
	Fcgr2b	22.83
	C1qa	21.55
	Spi1	11
	C1qb	9.81
	C1qc	8.78
	Itgb2	8.51
	Inpp5d	8.26
	Trem2	7.33
	Blnk	6.9
	Hck	6.6
	Ctss	6.54
	Was	5.88
	Aif1	5.77
	Pik3cg	5.73
	Dock2	2.53
	Hcls1	1.99
	Tlr7	1.35
	Fyb	1.07
	Apbb1ip	1.04
	Irf8	1.02
	Ikzf1	1.02
	Csf3r	1.02
	Laptm5	1.01
	Il10ra	1.01
	Fermt3	1.01
	Cd68	1.01
	Unc93b1	1
	Ly86	1
	Cd180	1
