## Supplementary material for "Conserved transcriptional programming across sex and species after peripheral nerve injury predicts treatments for neuropathic pain": table S7

### Sheet: S7
table S7. Drug interaction with conserved genes
	Match Term	Drug	Interaction	Query Score	Interaction Score	Sources	PMIDs
	CSF1R	FOSTAMATINIB	inhibitor	0.15	0.01	DrugBank	26516587
	CTSS	FOSTAMATINIB	inhibitor	0.15	0.05	DrugBank	26516587
	HCK	FOSTAMATINIB	inhibitor	0.15	0.02	DrugBank	26516587
	LYN	FOSTAMATINIB	inhibitor	0.15	0.01	DrugBank	26516587
	PIK3CG	FOSTAMATINIB	inhibitor	0.15	0.01	DrugBank	26516587
	FCGR2B	FOSTAMATINIB	inhibitor	0.15	0.2	DrugBank	32927460
	CSF1R	IMATINIB	antagonist	2.88	0.2	DTC, DrugBank, TdgClinicalTrial, JAX-CKB, CGI, TEND, DoCM, CIViC	15917650, 16816921, 16170366, 16449525, 17049513, 24186003, 18971950
	IKZF1	IMATINIB	interact	0.38	0.28	CIViC	30044693
	LYN	IMATINIB	interact	0.58	0.06	DTC, CIViC	18191450
	HCK	IMATINIB	interact	1.74	0.47	NCI	12509383
	PIK3CG	IMATINIB	interact	1.74	0.1	NCI	15833859
	C1QA	BEVACIZUMAB	interact	1.7	1.11	DrugBank	17139284, 17016423, 15886877
	C1QB	BEVACIZUMAB	interact	1.7	0.92	DrugBank	17139284, 17016423, 15886877
	C1QC	BEVACIZUMAB	interact	1.7	0.79	DrugBank	17139284, 17016423, 15886877
	FCGR2B	BEVACIZUMAB	interact	1.7	0.46	DrugBank	17139284, 17016423, 15886877
	C1QA	DACLIZUMAB	interact	3.73	2.43	DrugBank	17139284, 17016423
	C1QB	DACLIZUMAB	interact	3.73	2.03	DrugBank	17139284, 17016423
	C1QC	DACLIZUMAB	interact	3.73	1.74	DrugBank	17139284, 17016423
	FCGR2B	DACLIZUMAB	interact	3.73	1.01	DrugBank	17139284, 17016423
	C1QA	ETANERCEPT	ligand	2.79	1.82	DrugBank	27463856, 17139284, 17016423
	CD84	ETANERCEPT	interact	1.39	4.54	PharmGKB	27564082
	FCGR2B	ETANERCEPT	ligand	3.48	0.95	DrugBank	27463856, 19128982, 17139284, 17016423
	TNFRSF1B	ETANERCEPT	interact	2.09	0.97	PharmGKB	30075559, 11752352
	C1QA	PALIVIZUMAB	interact	8.71	5.68	DrugBank	17139284, 17016423, 24711420
	C1QB	PALIVIZUMAB	interact	8.71	4.73	DrugBank	17139284, 17016423, 24711420
	C1QC	PALIVIZUMAB	interact	8.71	4.06	DrugBank	17139284, 17016423, 24711420
	FCGR2B	PALIVIZUMAB	interact	8.71	2.37	DrugBank	17139284, 17016423, 24711420
	C1QA	CETUXIMAB	interact	1.07	0.93	DrugBank	32117299, 17139284, 17016423
	C1QB	CETUXIMAB	interact	1.07	0.77	DrugBank	32117299, 17139284, 17016423
	C1QC	CETUXIMAB	interact	1.07	0.66	DrugBank	32117299, 17139284, 17016423
	FCGR2B	ALDESLEUKIN	interact	0.67	0.36	NCI	7512591
	PIK3CG	ALDESLEUKIN	interact	0.67	0.36	NCI	10229082
	ITGAM	ATORVASTATIN	interact	0.41	0.18	NCI	18333374
	PIK3CG	ATORVASTATIN	interact	0.41	0.02	NCI	15824087
	ITGB2	COLCHICINE	interact	0.53	0.18	NCI	7543498, 1363595
	PIK3CG	COLCHICINE	interact	0.36	0.02	NCI	9434625
	ABCC3	CYCLOPHOSPHAMIDE	interact	0.22	0.06	PharmGKB	22016816
	ITGB2	CYCLOPHOSPHAMIDE	interact	0.22	0.08	NCI	9523002
	IKZF1	CYTARABINE	interact	0.41	0.44	CIViC	30044693
	P2RY12	CYTARABINE	interact	0.41	0.14	PharmGKB	24444404
	ABCC3	DOXORUBICIN	interact	0.28	0.07	DTC, PharmGKB	22016816
	PIK3CG	DOXORUBICIN	interact	0.18	0.01	NCI	16905201
	CSF3R	FILGRASTIM	agonist|stimulator	11.98	5.21	DrugBank, TdgClinicalTrial, ChemblInteractions, TEND, GuideToPharmacology, TTD	17127322, 15949269, 17494858, 16033816, 17001306
	PIK3CG	FILGRASTIM	interact	2.18	0.09	NCI	9590246
	IKZF1	FLUDARABINE	interact	0.87	0.95	CIViC	30044693
	PIK3CG	FLUDARABINE	interact	0.87	0.1	NCI	11929788
	CSF1R	HESPERADIN	inhibitor	0.22	0.02	DTC	19035792
	HCK	HESPERADIN	inhibitor	0.22	0.06	DTC	19035792
	LYN	IBRUTINIB	inhibitor	1.7	0.16	DTC, GuideToPharmacology	25222877
	PLCG2	IBRUTINIB	interact	1.7	7.41	CGI, DoCM	24869598
	ABCC3	METHOTREXATE	interact	0.32	0.08	PharmGKB	22016816, 21317831, 21606946
	IKZF1	METHOTREXATE	interact	0.16	0.18	CIViC	30044693
	C1QB	METHYLDOPA	interact	0.11	0.12	DrugBank	23896426
	C1QC	METHYLDOPA	interact	0.11	0.1	DrugBank	23896426
	ABCC3	MORPHINE	interact	0.54	0.14	PharmGKB	32090339
	ITGAM	MORPHINE	interact	0.54	0.36	NCI	15098168
	ABCC3	PACLITAXEL	interact	0.17	0.05	CIViC	18593940
	PIK3CG	PACLITAXEL	interact	0.17	0.01	NCI	12087097
	ITGAM	PHENYLEPHRINE	interact	1.24	0.81	NCI	10973693
	PIK3CG	PHENYLEPHRINE	interact	2.49	0.15	NCI	8928748, 15662223, 15743931
	CSF1R	PROGESTERONE	interact	0.23	0.02	NCI	1831804
	PIK3CG	PROGESTERONE	interact	0.45	0.03	NCI	16799639, 14534541, 15528272
	HCK	QUERCETIN	interact	0.33	0.09	DrugBank	10592235, 17139284, 17016423
	PIK3CG	QUERCETIN	inhibitor	0.25	0.01	DrugBank, MyCancerGenome	10592235
	PIK3CG	ROSIGLITAZONE	interact	0.54	0.03	NCI	16777975
	SLCO2B1	ROSIGLITAZONE	interact	0.54	0.15	NCI	18314419
	PIK3CG	SIMVASTATIN	interact	0.31	0.02	NCI	15337692
	SLCO2B1	SIMVASTATIN	interact	0.31	0.08	PharmGKB	24598718
	CSF1R	SORAFENIB	interact	0.46	0.03	DTC, JAX-CKB	21517818
	PTPN6	SORAFENIB	interact	0.31	0.33	DTC	22871485
	ABCC3	VINCRISTINE	interact	0.3	0.08	PharmGKB	22016816
	PIK3CG	VINCRISTINE	interact	0.45	0.03	NCI	17363506, 12874004
	C1QB	ZINC CHLORIDE	modulator	0.18	0.2	DrugBank	7332580
	C1QC	ZINC CHLORIDE	modulator	0.18	0.17	DrugBank	7332580
	ABCC3	ABACAVIR	interact	0.79	0.41	DTC	17172311
	FCGR2B	ABCIXIMAB	interact	1.45	1.58	DrugBank	17139284, 17016423
	TLR2	ADAPALENE	antagonist	1.31	2.43	DrugBank	26947815, 17518990
	PIK3CG	ALBUMIN HUMAN	interact	0.58	0.07	NCI	16569934
	ITGB2	ALCOHOL	interact	0.07	0.05	NCI	8803617
	FCGR2B	ALEMTUZUMAB	interact	2.18	2.37	DrugBank	23543215, 17139284, 17016423
	PIK3CG	ALTEPLASE	interact	0.41	0.05	NCI	15020199
	ITGB2	ANTIBIOTIC	interact	0.87	0.6	NCI	8096833
	FCGR2B	ANTI-THYMOCYTE GLOBULIN	interact	0.97	1.05	DrugBank	12586600
	FCER1G	ASPIRIN	interact	0.18	1.17	PharmGKB	18595682, 18534082
	FCER1G	BENZYLPENICILLOYL POLYLYSINE	agonist	10.89	71.01	DrugBank	7436456, 11752352, 17139284, 17016423
	ITGB2	BUTEIN	interact	4.36	2.99	NCI	8982701
	P2RY12	CANGRELOR	inhibitor|antagonist	30.49	10.4	DrugBank, TdgClinicalTrial, GuideToPharmacology, PharmGKB, TTD	26402735, 20126830
	PIK3CG	CAPTOPRIL	interact	0.51	0.06	NCI	15662030
	TNFRSF1B	CARBAMAZEPINE	interact	0.18	0.34	NCI	15565432
	DOCK8	CARBOPLATIN	interact	0.11	0.72	PharmGKB	31616045
	ABCC3	CEFACLOR	interact	0.62	0.32	DTC	22166395
	ABCC3	CEFAMANDOLE	interact	2.9	1.51	DTC	22166395
	ABCC3	CEFMETAZOLE	interact	2.9	1.51	DTC	22166395
	ABCC3	CEFOPERAZONE	interact	1.09	0.57	DTC	22166395
	ABCC3	CEFOXITIN	interact	2.9	1.51	DTC	22166395
	ABCC3	CEFTRIAXONE	interact	0.54	0.25	DTC	22166395
	ABCC3	CEFUROXIME	interact	2.18	1.14	DTC	22166395
	ABCC3	CEPHALEXIN	interact	1.74	0.91	DTC	22166395
	ABCC3	CEPHRADINE	interact	2.18	1.14	DTC	22166395
	PIK3CG	CHEMBL1213083	interact	4.36	0.51	DrugBank	10592235
	PIK3CG	CHEMBL1229535	interact	4.36	0.51	DrugBank	10592235
	PIK3CG	CHEMBL1230790	interact	4.36	0.51	DrugBank	10592235
	PIK3CG	CHEMBL1231533	interact	8.71	1.02	DrugBank	10592235
	PIK3CG	CHEMBL1234815	interact	8.71	1.02	DrugBank	10592235
	CTSS	CHEMBL1236882	interact	8.71	16.23	DrugBank	10592235
	CTSS	CHEMBL153813	interact	17.42	32.46	DrugBank	10592235, 17139284, 17016423
	TLR2	CHEMBL1836411	interact	8.71	16.23	DTC	21855334
	CTSS	CHEMBL204785	interact	8.71	16.23	DrugBank	10592235
	CCR5	CHEMBL207004	antagonist	17.42	13.37	DTC, GuideToPharmacology, TTD	26451468
	CTSS	CHEMBL222649	interact	13.07	24.35	DrugBank	17139284, 17016423
	CSF1R	CHEMBL257705	interact	8.71	1.78	DrugBank	10592235
	HCK	CHEMBL286939	interact	4.36	2.37	DrugBank	17139284, 17016423
	HCK	CHEMBL306380	interact	8.71	4.73	DrugBank	10592235, 17139284, 17016423
	CSF1R	CHEMBL400754	interact	8.71	1.78	DrugBank	10592235
	PIK3CG	CHEMBL469099	interact	8.71	1.02	DrugBank	10592235
	PTPN6	CHEMBL510966	interact	4.36	14.2	DTC	19007293
	CTSH	CHEMBL541253	interact	8.71	113.61	DrugBank	10592235, 17139284, 17016423
	PIK3CG	CHEMBL568150	interact	4.36	0.51	DrugBank	10592235
	TLR7	CHLOROQUINE	interact	0.77	0.77	DTC	19949061, 22239408
	ABCC3	CISPLATIN	interact	0.14	0.07	PharmGKB	25141953, 22016816, 31666714, 27457817
	ITGAM	CLARITHROMYCIN	interact	0.54	0.71	NCI	12167449
	P2RY12	CLOPIDOGREL	antagonist	2.83	1.94	DrugBank, TdgClinicalTrial, TEND, TTD	15269827, 19463375, 16835302, 15199474, 15291969, 14668029, 12615691, 11752352, 15308557
	PIK3CG	CLOZAPINE	interact	0.11	0.01	NCI	14988008
	C1QC	COPPER	interact	0.06	0.11	DrugBank	23896426
	ITGB2	CYCLOSPORINE	interact	0.21	0.14	NCI	9777701, 8212167
	PIK3CG	DAIDZEIN	interact	0.38	0.04	NCI	16108819
	LYN	DASATINIB	inhibitor	0.65	0.05	DrugBank, ChemblInteractions	18180381
	IKZF1	DAUNORUBICIN	interact	0.13	0.28	CIViC	30044693
	ABCC3	DELAVIRDINE	interact	1.74	0.91	DTC	17172311
	TNFRSF1B	DIDANOSINE	interact	0.67	1.25	NCI	9430255
	ITGAM	DIMETHYL SULFOXIDE	interact	1.45	1.89	NCI	15839205
	CSF1R	DOVITINIB	inhibitor	0.72	0.05	DTC, ClearityFoundationClinicalTrial, CIViC, GuideToPharmacology	28759044
	PIK3CG	DUVELISIB	inhibitor	6.1	0.72	DrugBank, ChemblInteractions, GuideToPharmacology, TTD	28945111, 24244039, 28388280
	ABCC3	EFAVIRENZ	interact	0.62	0.32	DTC	21189339, 17172311
	SLCO2B1	ELTROMBOPAG	interact	1.24	0.68	DTC	21422191
	PIK3CG	EMODIN	interact	0.32	0.04	NCI	17018259
	ABCC3	EMTRICITABINE	interact	2.9	1.51	DTC	17172311
	VAV1	EPOETIN ALFA	interact	0.46	5.98	NCI	7651724
	P2RY12	EPOPROSTENOL	agonist	3.48	2.39	DrugBank	20085435, 12297509, 17155953
	PIK3CG	ESTRONE	interact	0.79	0.09	NCI	16860831
	ABCC3	ETRAVIRINE	interact	2.18	1.14	DTC	21189339
	ITGAM	FENTANYL	interact	0.34	0.44	NCI	15098168
	SLCO2B1	FEXOFENADINE	interact	2.9	1.58	PharmGKB	21280267
	PIK3CG	FIBROBLAST GROWTH FACTOR-1	interact	3.27	0.38	NCI	16272825, 15627653
	PIK3CG	FLUDEOXYGLUCOSE-F18	interact	1.45	0.17	NCI	16883020
	DOCK8	GEMCITABINE	interact	0.11	0.69	PharmGKB	31616045
	SLCO2B1	GEMFIBROZIL	inhibitor	1.01	0.55	DrugBank, GuideToPharmacology	17470528
	PIK3CG	GLUCAGON	interact	0.79	0.09	NCI	15530428
	LYN	GW459057A	interact	4.36	1.26	DTC	16890436
	LYN	GW559768X	interact	1.74	0.5	DTC	17884497
	PIK3CG	HEPARIN	interact	0.23	0.03	NCI	16904641
	PIK3CG	HERCEPTIN	interact	2.9	0.34	NCI	12124352
	ITGAM	HYDROCORTISONE	interact	0.23	0.3	NCI	18028766
	TLR7	HYDROXYCHLOROQUINE	antagonist	2.54	2.55	DrugBank, TdgClinicalTrial, GuideToPharmacology, TTD	14579285, 18220957, 11752352
	TLR7	IMIQUIMOD	agonist	15.25	15.29	DrugBank, TdgClinicalTrial, ChemblInteractions, TEND, GuideToPharmacology, PharmGKB, TTD	14616353, 15072849, 26556041, 15068862, 11752352, 12527213, 12470615
	ITGB2	INDOMETHACIN	interact	0.21	0.14	NCI	11950807
	TNFRSF1B	INFLIXIMAB	interact	1.09	2.03	PharmGKB	25850964, 18565259, 25537528, 22129793
	PIK3CG	INSULIN	interact	0.43	0.05	NCI	15485656, 7479761, 16311098, 15297437
	PIK3CG	IONOMYCIN	interact	0.97	0.11	NCI	9468542
	TLR7	ISATORIBINE	interact	13.07	13.11	DrugBank, TTD	16116638
	PIK3CG	ISOPROTERENOL	interact	0.26	0.03	NCI	15936620
	SLCO2B1	ISOSILYBIN A	interact	2.9	1.58	DTC	23401473
	SLCO2B1	ISOSILYBIN B	interact	2.9	1.58	DTC	23401473
	PIK3CG	LACTOSE, ANHYDROUS	interact	0.87	0.1	NCI	15653554
	ABCC3	LAMIVUDINE	interact	0.5	0.26	DTC, PharmGKB	17172311
	IKZF1	LENALIDOMIDE	interact	0.54	1.18	JAX-CKB	24292625
	CCR5	LERONLIMAB	antagonist|antibody	26.13	20.05	DrugBank, ChemblInteractions, GuideToPharmacology, TTD	11134270, 31903790
	ITGAM	LIAROZOLE	interact	2.9	3.79	NCI	9603657
	POU2F2	LINAGLIPTIN	interact	4.36	56.81	DTC	23073734
	PIK3CG	LIOTHYRONINE SODIUM	interact	0.29	0.03	NCI	16966610
	TNFRSF1B	LITHIUM	interact	0.18	0.33	NCI	15565432
	PIK3CG	LOVASTATIN	interact	0.58	0.03	NCI	15953363, 9072409
	PIK3CG	LY-294002	interact	0.79	0.09	DrugBank	10592235
	PIK3CG	MANNITOL	interact	1.45	0.17	NCI	10811601
	CCR5	MARAVIROC	antagonist	30.49	23.39	DTC, DrugBank, TdgClinicalTrial, ChemblInteractions, TEND, GuideToPharmacology, PharmGKB, TTD	16298345, 19692476, 19098484, 11752352, 17139284, 17016423
	PIK3CG	MELATONIN	interact	0.26	0.03	NCI	16313502
	ITGB2	METHYLPREDNISOLONE	interact	0.54	0.37	NCI	8976974
	SLCO2B1	MONTELUKAST	interact	0.73	0.39	PharmGKB	19151602, 23970434
	ITGB2	MYCOPHENOLATE MOFETIL	interact	1.45	1	NCI	14550820
	PIK3CG	MYRICETIN	interact	0.41	0.05	DrugBank	10592235, 17139284, 17016423
	PIK3CG	NEOMYCIN	interact	1.45	0.17	NCI	15024008
	ABCC3	NEVIRAPINE	interact	0.38	0.2	DTC	17172311
	LYN	NILOTINIB	interact	0.67	0.19	CIViC	18191450
	LYN	NINTEDANIB	inhibitor	1.58	0.23	TALC, DrugBank	18559524, 31016670
	PIK3CG	OCTREOTIDE	interact	0.73	0.09	NCI	16452215
	PIK3CG	OPRELVEKIN	interact	1.45	0.17	NCI	8641341
	CSF3R	PEGFILGRASTIM	agonist	52.27	68.17	DrugBank, TdgClinicalTrial, ChemblInteractions, TEND, GuideToPharmacology, TTD	15082029, 17127322, 15949269, 12944913, 16033816, 17001306
	ITGB2	PENTOXIFYLLINE	interact	0.25	0.17	NCI	10363593
	CSF1R	PEXIDARTINIB	inhibitor	7.37	0.75	DrugBank, MyCancerGenome, JAX-CKB, ChemblInteractions, CIViC, GuideToPharmacology, CancerCommons	28716061, 25939769, 28759044, 26222558
	PIK3CG	PICEATANNOL	interact	0.36	0.04	NCI	11907067
	CSF3R	PLX-5622	interact	8.71	5.68	TTD	22294205
	LYN	PONATINIB	inhibitor	0.29	0.08	DrugBank	19878872
	P2RY12	PRASUGREL	antagonist	4.36	2.99	DrugBank, TdgClinicalTrial, TEND, PharmGKB, TTD	20938371, 18485086, 24951432
	ITGB2	PREDNISONE	interact	0.27	0.19	NCI	8976974
	LYN	R-406	interact	0.22	0.03	DTC	25222877
	PIK3CG	RALOXIFENE	interact	0.27	0.03	NCI	11901050
	P2RY12	REGRELOR	antagonist	13.07	8.97	DrugBank, GuideToPharmacology	234946
	TLR7	RESIQUIMOD	agonist	10.89	10.92	DTC, DrugBank, GuideToPharmacology	24383475, 16081189
	TLR2	RESVERATROL HEXANOIC ACID	interact	8.71	16.23	DTC	19477653
	PIK3CG	RG-7666	inhibitor	1.45	0.17	ChemblInteractions, TTD	22619466
	ABCC3	RIMONABANT	interact	1.09	0.57	DTC	21511945
	CSF3R	RUXOLITINIB	interact	2.9	3.79	JAX-CKB, DoCM, CIViC	26475333, 23634996, 23656643, 25180155, 24081659
	CSF2RB	SARGRAMOSTIM	agonist	6.1	15.91	DrugBank, TdgClinicalTrial, ChemblInteractions, TEND	17139284, 17016423, 1424804
	SLCO2B1	SCUTELLARIN	interact	2.9	1.58	DTC	22822035
	SLCO2B1	SILIBININ	interact	0.73	0.39	DTC	23401473
	SLCO2B1	SILICRISTIN	interact	8.71	4.73	DTC	23401473
	SLCO2B1	SILYBIN B	interact	4.36	2.37	DTC	23401473
	SLCO2B1	SILYDIANIN	interact	2.9	1.58	DTC	23401473
	ITGB2	SODIUM CHLORIDE	interact	0.62	0.43	NCI	12688543
	PIK3CG	STAUROSPORINE	interact	0.26	0.03	DrugBank	17139284, 17016423
	TNFRSF1B	STAVUDINE	interact	0.62	1.16	NCI	9430255
	SLCO2B1	SULFOBROMOPHTHALEIN	interact	1.24	0.68	DTC	21422191
	PIK3CG	SULFORAPHANE	interact	1.24	0.15	NCI	15896333
	CSF1R	SUNITINIB	inhibitor	0.87	0.18	DrugBank, TEND	17367763, 16648572
	TNFRSF1B	TASONERMIN	agonist	4.36	8.12	DrugBank	12655295
	ABCC3	TENOFOVIR	interact	0.73	0.38	DTC	17172311
	PIK3CG	TG100-115	inhibitor	4.36	0.51	DrugBank, ChemblInteractions, TTD	17685602
	ITGB2	THALIDOMIDE	interact	0.24	0.17	NCI	11838958
	ITGAM	THEOPHYLLINE	interact	0.28	0.37	NCI	9762784
	P2RY12	TICAGRELOR	antagonist|inhibitor	4.9	3.36	DrugBank, TdgClinicalTrial, ChemblInteractions, GuideToPharmacology, PharmGKB	26063049, 17827008, 24951432, 17980251
	P2RY12	TICLOPIDINE	antagonist	3.35	2.3	DrugBank, TdgClinicalTrial, TEND, PharmGKB	15816504, 11454254, 20938371, 17110146, 15955565, 11752352
	PTPN6	TOFACITINIB	interact	0.97	3.16	DTC	24978112
	FCGR2B	TOSITUMOMAB	interact	10.89	11.83	DrugBank	25568316, 17768100, 17139284, 17016423
	P2RY12	TREPROSTINIL	agonist	2.9	1.99	DrugBank, TdgClinicalTrial, TEND	30485728, 17139284, 17016423
	PIK3CG	TROGLITAZONE	interact	0.26	0.03	NCI	15993751
	TLR2	TUBERCULIN	ligand	13.07	24.35	DrugBank	19056540, 27942355
	INPP5D	TURNAGAINOLIDE B	interact	8.71	56.81	DTC	21539394
	CSF1R	VATALANIB	inhibitor	1.34	0.27	DTC, ChemblInteractions, CIViC	28759044
	CSF1R	VEMURAFENIB	interact	0.29	0.06	JAX-CKB	25939769
	CCR5	VICRIVIROC	antagonist	4.36	3.34	DrugBank, TdgClinicalTrial, GuideToPharmacology, TTD	17243065, 18495779
	WAS	WISKOSTATIN	interact	8.71	113.61	DrugBank	10592235
	PIK3CG	WORTMANNIN	inhibitor	0.35	0.04	DrugBank, GuideToPharmacology	10592235
