## Supplementary material for "Conserved transcriptional programming across sex and species after peripheral nerve injury predicts treatments for neuropathic pain": table S8

### Sheet: S8
Table S8- Drug impact calculation on network
		Drug	Sum of IVI	Node count	Drug Impact
		FOSTAMATINIB	166.22	6	26.2453
		IMATINIB	137.87	5	18.1408
		BEVACIZUMAB	62.97	4	6.62842
		DACLIZUMAB	62.97	4	6.62842
		PALIVIZUMAB	62.97	4	6.62842
		IBRUTINIB	124.09	2	6.53105
		ETANERCEPT	44.38	4	4.67158
		CETUXIMAB	40.14	3	3.16895
		SORAFENIB	54.4	2	2.86316
		DASATINIB	100	1	2.63158
		GW459057A	100	1	2.63158
		GW559768X	100	1	2.63158
		NILOTINIB	100	1	2.63158
		NINTEDANIB	100	1	2.63158
		PONATINIB	100	1	2.63158
		ASPIRIN	72.99	1	1.92079
		BENZYLPENICILLOYL POLYLYSINE	72.99	1	1.92079
		EPOETIN ALFA	70.65	1	1.85921
		ATORVASTATIN	32.08	2	1.68842
		PHENYLEPHRINE	32.08	2	1.68842
		HESPERADIN	31.12	2	1.63789
		PROGESTERONE	30.25	2	1.59211
		ALDESLEUKIN	28.56	2	1.50316
		MORPHINE	26.35	2	1.38684
		METHYLDOPA	18.59	2	0.978421
		ZINC CHLORIDE	18.59	2	0.978421
		CHEMBL510966	29.88	1	0.786316
		TOFACITINIB	29.88	1	0.786316
		COLCHICINE	14.24	2	0.749474
		CLARITHROMYCIN	26.35	1	0.693421
		DIMETHYL SULFOXIDE	26.35	1	0.693421
		FENTANYL	26.35	1	0.693421
		HYDROCORTISONE	26.35	1	0.693421
		LIAROZOLE	26.35	1	0.693421
		THEOPHYLLINE	26.35	1	0.693421
		QUERCETIN	12.33	2	0.648947
		CHEMBL257705	24.52	1	0.645263
		CHEMBL400754	24.52	1	0.645263
		DOVITINIB	24.52	1	0.645263
		PEXIDARTINIB	24.52	1	0.645263
		SUNITINIB	24.52	1	0.645263
		VATALANIB	24.52	1	0.645263
		VEMURAFENIB	24.52	1	0.645263
		ABCIXIMAB	22.83	1	0.600789
		ALEMTUZUMAB	22.83	1	0.600789
		ANTI-THYMOCYTE GLOBULIN	22.83	1	0.600789
		TOSITUMOMAB	22.83	1	0.600789
		CYCLOPHOSPHAMIDE	8.51	2	0.447895
		FILGRASTIM	6.75	2	0.355263
		FLUDARABINE	6.75	2	0.355263
		DOXORUBICIN	5.73	2	0.301579
		PACLITAXEL	5.73	2	0.301579
		ROSIGLITAZONE	5.73	2	0.301579
		SIMVASTATIN	5.73	2	0.301579
		VINCRISTINE	5.73	2	0.301579
		COPPER	8.78	1	0.231053
		ALCOHOL	8.51	1	0.223947
		ANTIBIOTIC	8.51	1	0.223947
		BUTEIN	8.51	1	0.223947
		CYCLOSPORINE	8.51	1	0.223947
		INDOMETHACIN	8.51	1	0.223947
		METHYLPREDNISOLONE	8.51	1	0.223947
		MYCOPHENOLATE MOFETIL	8.51	1	0.223947
		PENTOXIFYLLINE	8.51	1	0.223947
		PREDNISONE	8.51	1	0.223947
		SODIUM CHLORIDE	8.51	1	0.223947
		THALIDOMIDE	8.51	1	0.223947
		TURNAGAINOLIDE B	8.26	1	0.217368
		CHEMBL286939	6.6	1	0.173684
		CHEMBL306380	6.6	1	0.173684
		CHEMBL1236882	6.54	1	0.172105
		CHEMBL153813	6.54	1	0.172105
		CHEMBL204785	6.54	1	0.172105
		CHEMBL222649	6.54	1	0.172105
		WISKOSTATIN	5.88	1	0.154737
		ALBUMIN HUMAN	5.73	1	0.150789
		ALTEPLASE	5.73	1	0.150789
		CAPTOPRIL	5.73	1	0.150789
		CHEMBL1213083	5.73	1	0.150789
		CHEMBL1229535	5.73	1	0.150789
		CHEMBL1230790	5.73	1	0.150789
		CHEMBL1231533	5.73	1	0.150789
		CHEMBL1234815	5.73	1	0.150789
		CHEMBL469099	5.73	1	0.150789
		CHEMBL568150	5.73	1	0.150789
		CLOZAPINE	5.73	1	0.150789
		DAIDZEIN	5.73	1	0.150789
		DUVELISIB	5.73	1	0.150789
		EMODIN	5.73	1	0.150789
		ESTRONE	5.73	1	0.150789
		FIBROBLAST GROWTH FACTOR-1	5.73	1	0.150789
		FLUDEOXYGLUCOSE-F18	5.73	1	0.150789
		GLUCAGON	5.73	1	0.150789
		HEPARIN	5.73	1	0.150789
		HERCEPTIN	5.73	1	0.150789
		INSULIN	5.73	1	0.150789
		IONOMYCIN	5.73	1	0.150789
		ISOPROTERENOL	5.73	1	0.150789
		LACTOSE, ANHYDROUS	5.73	1	0.150789
		LIOTHYRONINE SODIUM	5.73	1	0.150789
		LOVASTATIN	5.73	1	0.150789
		LY-294002	5.73	1	0.150789
		MANNITOL	5.73	1	0.150789
		MELATONIN	5.73	1	0.150789
		MYRICETIN	5.73	1	0.150789
		NEOMYCIN	5.73	1	0.150789
		OCTREOTIDE	5.73	1	0.150789
		OPRELVEKIN	5.73	1	0.150789
		PICEATANNOL	5.73	1	0.150789
		RALOXIFENE	5.73	1	0.150789
		RG-7666	5.73	1	0.150789
		STAUROSPORINE	5.73	1	0.150789
		SULFORAPHANE	5.73	1	0.150789
		TG100-115	5.73	1	0.150789
		TROGLITAZONE	5.73	1	0.150789
		WORTMANNIN	5.73	1	0.150789
		CYTARABINE	1.02	2	0.0536842
		METHOTREXATE	1.02	2	0.0536842
		CHLOROQUINE	1.35	1	0.0355263
		HYDROXYCHLOROQUINE	1.35	1	0.0355263
		IMIQUIMOD	1.35	1	0.0355263
		ISATORIBINE	1.35	1	0.0355263
		RESIQUIMOD	1.35	1	0.0355263
		DAUNORUBICIN	1.02	1	0.0268421
		LENALIDOMIDE	1.02	1	0.0268421
		PEGFILGRASTIM	1.02	1	0.0268421
		PLX-5622	1.02	1	0.0268421
		RUXOLITINIB	1.02	1	0.0268421
