## Supplementary material for "Conserved transcriptional programming across sex and species after peripheral nerve injury predicts treatments for neuropathic pain": table S9

### Sheet: S9
table S9- List of novel targets
	Gene	Gene description
	Abi3	ABI gene family, member 3 [Source:MGI Symbol;Acc:MGI:1913860]
	Blnk	B cell linker [Source:MGI Symbol;Acc:MGI:96878]
	Capn3	calpain 3 [Source:MGI Symbol;Acc:MGI:107437]
	Golm1	golgi membrane protein 1 [Source:MGI Symbol;Acc:MGI:1917329]
	Gusb	glucuronidase, beta [Source:MGI Symbol;Acc:MGI:95872]
	Hck	hemopoietic cell kinase [Source:MGI Symbol;Acc:MGI:96052]
	Ikzf1	IKAROS family zinc finger 1 [Source:MGI Symbol;Acc:MGI:1342540]
	Lcp2	lymphocyte cytosolic protein 2 [Source:MGI Symbol;Acc:MGI:1321402]
	Man2b1	mannosidase 2, alpha B1 [Source:MGI Symbol;Acc:MGI:107286]
	Ncf1	neutrophil cytosolic factor 1 [Source:MGI Symbol;Acc:MGI:97283]
	Parvg	parvin, gamma [Source:MGI Symbol;Acc:MGI:2158329]
	Rasal3	RAS protein activator like 3 [Source:MGI Symbol;Acc:MGI:2444128]
	Selplg	selectin, platelet (p-selectin) ligand [Source:MGI Symbol;Acc:MGI:106689]
	Sla	src-like adaptor [Source:MGI Symbol;Acc:MGI:104295]
	Slc11a1	solute carrier family 11 (proton-coupled divalent metal ion transporters), member 1 [Source:MGI Symbol;Acc:MGI:1345275]
	Slc2a5	solute carrier family 2 (facilitated glucose transporter), member 5 [Source:MGI Symbol;Acc:MGI:1928369]
	Slco2b1	solute carrier organic anion transporter family, member 2b1 [Source:MGI Symbol;Acc:MGI:1351872]
