## Supplementary material for "Conserved transcriptional programming across sex and species after peripheral nerve injury predicts treatments for neuropathic pain": table S10

### Sheet: S10
table S10- Gene ontology analysis for 17 novel genes
	Category	Term	Count	%	PValue	Genes	List Total	Pop Hits	Pop Total	Fold Enrichment	FDR
	GOTERM_BP_DIRECT	GO:0007169~transmembrane receptor protein tyrosine kinase signaling pathway	4	23.5294	0.0001135	HCK, BLNK, SLA, LCP2	17	119	19708	38.9679	0.0211111
	GOTERM_CC_DIRECT	GO:0005764~lysosome	4	23.5294	0.00466389	HCK, SLC11A1, MAN2B1, GUSB	17	454	20828	10.7945	0.270505
	GOTERM_CC_DIRECT	GO:0005925~focal adhesion	3	17.6471	0.00959944	HCK, PARVG, SLA	17	195	20828	18.8489	0.278384
	GOTERM_CC_DIRECT	GO:0044853~plasma membrane raft	2	11.7647	0.0325374	SELPLG, LCP2	17	43	20828	56.985	0.60851
	GOTERM_MF_DIRECT	GO:0005102~receptor binding	4	23.5294	0.00460906	HCK, SLA, CAPN3, GUSB	16	428	18412	10.7547	0.318025
	GOTERM_MF_DIRECT	GO:0030246~carbohydrate binding	3	17.6471	0.0151441	SELPLG, MAN2B1, GUSB	16	234	18412	14.7532	0.522473
	GOTERM_MF_DIRECT	GO:0004715~non-membrane spanning protein tyrosine kinase activity	2	11.7647	0.0360537	HCK, SLA	16	45	18412	51.1444	0.735442
	GOTERM_MF_DIRECT	GO:0005515~protein binding	9	52.9412	0.0426343	HCK, SELPLG, NCF1, ABI3, BLNK, SLA, CAPN3, LCP2, IKZF1	16	5370	18412	1.92863	0.735442
	GOTERM_MF_DIRECT	GO:0016798~hydrolase activity, acting on glycosyl bonds	2	11.7647	0.061718	MAN2B1, GUSB	16	78	18412	29.5064	0.780193
	GOTERM_MF_DIRECT	GO:0060090~binding, bridging	2	11.7647	0.0678429	NCF1, CAPN3	16	86	18412	26.7616	0.780193
	GOTERM_MF_DIRECT	GO:0004713~protein tyrosine kinase activity	2	11.7647	0.0956881	HCK, SLA	16	123	18412	18.7114	0.88906
